# Iron deficiency drives metabolic adaptation of red pulp macrophages via ferroportin-SYK signaling and BCAA catabolism to enhance erythrophagocytosis

**DOI:** 10.1101/2025.06.13.659526

**Authors:** Pratik Kumar Mandal, Raghunandan Mahadeva, Komal Chouhan, Patryk Slusarczyk, Gabriela Zurawska, Marta Niklewicz, Matylda Macias, Aleksandra Szybińska, Aneta Jończy, Zhaoyuan Liu, Florent Ginhoux, Małgorzata Lenartowicz, Wojciech Pokrzywa, Elizabeta Nemeth, Katarzyna Mleczko-Sanecka

## Abstract

Iron deficiency is the most common nutritional disorder worldwide, yet how individual cell types adjust to iron scarcity remains unclear. Splenic red pulp macrophages (RPMs) are essential for systemic iron homeostasis. They manage exceptionally high iron flux by recycling aged red blood cells through erythrophagocytosis, a specialized form of efferocytosis. However, how RPMs adapt their clearance and metabolic programs to iron deficiency remains unexplored. Here, we show that RPMs from mildly anemic, iron-deficient mice exhibit enhanced erythrophagocytic capacity. Proteomic profiling and flow cytometry revealed expansion and activation of lysosomal and mitochondrial networks, accompanied by elevated mitochondrial respiration. This metabolic rewiring and the increase in erythrophagocytosis depended on branched-chain amino acid (BCAA) catabolism. These responses were distinct from alternative macrophage activation states and absent in liver and peritoneal macrophages. Mechanistically, the low hepcidin-high ferroportin axis and SYK kinase activity emerged as drivers of this functional rewiring. Pharmacological inhibition of SYK or BCAA catabolism blunted iron-deficiency-induced erythrophagocytic and mitochondrial adaptations of RPMs. Together, these findings reveal a non-canonical metabolic reprogramming of RPMs that enhances their specialized clearance functions during systemic iron scarcity, raising possiblity that similar signaling circuits may operate in other efferocytic macrophage subsets under altered ferroportin-SYK axis activity.
