## Supplementary material for "Iron deficiency drives metabolic adaptation of red pulp macrophages via ferroportin-SYK signaling and BCAA catabolism to enhance erythrophagocytosis": Table S1

### Sheet: Significant-DEGs
Gene,name	ID	log2FoldChange	pvalue	padj	ID1	ID2	ID3	ID4	IB1	IB2	IB3	IB4
Tmem56	ENSMUSG00000028132	9.41546	9.71991e-14	3.77011e-10	105.247	134.819	35.3832	244.991	0	0	0	0
Bex4	ENSMUSG00000047844	9.04062	6.69364e-12	1.4836e-08	73.9573	43.3346	52.1902	231.884	0	0	0	0
Plek2	ENSMUSG00000021118	8.54393	4.01715e-10	4.79432e-07	104.299	51.0385	21.2299	107.877	0	0	0	0
Erfe	ENSMUSG00000047443	8.2913	6.21537e-10	6.88796e-07	81.5427	53.9275	47.7673	55.4506	0	0	0	0
Acsl6	ENSMUSG00000020333	7.93227	1.9454e-05	0.00377286	26.5488	14.4449	0	145.18	0	0	0	0
Aldh1a7	ENSMUSG00000024747	7.89833	1.08754e-06	0.00038348	31.2896	22.1488	4.4229	124.008	0	0	0	0
Cbs	ENSMUSG00000024039	7.66727	2.00441e-06	0.000586764	22.7561	60.6684	66.3435	5.04097	0	0	0	0
Podxl	ENSMUSG00000025608	7.40142	1.43626e-13	4.45673e-10	41.7195	122.3	279.527	385.13	0	0	4.5442	0
Cachd1	ENSMUSG00000028532	7.35392	1.29093e-06	0.000435409	28.4451	101.114	4.4229	71.5817	0	0	0.90884	0
Slc25a47	ENSMUSG00000048856	7.16184	1.44411e-05	0.00302436	19.9116	15.4079	27.422	46.3769	0	0	0	0
Dbndd1	ENSMUSG00000031970	7.14352	0.00042216	0.0385283	0	13.4819	68.9972	25.2048	0	0	0	0
Ninj2	ENSMUSG00000041377	7.06857	0.000101125	0.0142632	69.2165	15.4079	3.53832	14.1147	0	0	0	0
Cda	ENSMUSG00000028755	6.85283	0.000179289	0.0208625	12.3262	5.77794	18.5762	51.4179	0	0	0	0
Fam124a	ENSMUSG00000035184	6.55729	0.000408057	0.0379102	0	33.7047	51.3056	33.2704	0	0	0	0.942605
Pdzk1ip1	ENSMUSG00000028716	6.49016	7.91933e-11	1.0239e-07	121.366	217.636	36.2678	232.893	0	0	6.36188	0
Il1rapl2	ENSMUSG00000059203	6.48856	0.000532588	0.0439527	32.2378	44.2976	0	36.295	0	1.36403	0	0
9830107B12Rik	ENSMUSG00000073386	5.44293	0.000587292	0.0474575	0	27.9267	65.4589	44.3605	0.983833	1.36403	0.90884	0
Atp1b2	ENSMUSG00000041329	5.40107	0.000266829	0.0272359	100.506	138.671	250.336	899.308	15.7413	0	0	16.9669
Gm2076	ENSMUSG00000098092	5.1556	0.00033839	0.0334402	48.3567	36.5936	26.5374	8.06555	0	2.72807	0	0.942605
Ache	ENSMUSG00000023328	5.11351	7.94173e-05	0.0123216	43.6159	53.9275	9.73038	154.254	0	0	7.27072	0
E2f7	ENSMUSG00000020185	4.89345	2.33512e-07	0.000103512	89.128	64.5204	50.421	178.45	7.87066	0	0	4.71303
Abcg4	ENSMUSG00000032131	4.71594	1.37543e-05	0.00292326	67.3201	24.0748	19.4608	303.466	10.8222	4.0921	0	0.942605
Adgrg7	ENSMUSG00000022755	4.70252	0.000436409	0.0395958	30.3415	17.3338	56.6131	72.5899	0	0	0	6.59824
Tal1	ENSMUSG00000028717	4.69244	5.41929e-11	8.40802e-08	635.274	838.765	304.295	1731.07	63.9491	8.1842	28.174	34.8764
Mt2	ENSMUSG00000031762	4.50987	3.25337e-11	5.60845e-08	119.47	162.745	293.68	366.982	9.83833	19.0965	0	13.1965
Abca13	ENSMUSG00000004668	4.50496	0.000393885	0.036814	35.0823	25.0378	162.763	52.4261	0	0	11.8149	0
Ly6g	ENSMUSG00000022582	4.36473	6.40824e-05	0.0102499	38.875	4.81495	443.174	80.6555	8.85449	16.3684	0	2.82782
Tfr2	ENSMUSG00000029716	3.88212	1.64534e-05	0.00328541	25.6006	56.8164	229.106	390.171	20.6605	19.0965	8.17956	0
Ngp	ENSMUSG00000032484	3.79361	0.000388727	0.036814	2095.46	1940.43	28041.2	4516.71	1443.28	394.206	683.448	117.826
Klhl23	ENSMUSG00000042155	3.73163	0.0006369	0.0499066	26.5488	56.8164	100.842	220.794	24.5958	0	0	5.65563
Rhag	ENSMUSG00000023926	3.72556	0.000560927	0.0458041	501.582	596.091	154.801	1396.35	159.381	15.0044	19.0856	6.59824
Lcn2	ENSMUSG00000026822	3.55512	0.000227936	0.0240573	636.223	482.458	8877.64	1483.05	349.261	323.276	182.677	121.596
Grb10	ENSMUSG00000020176	3.50446	6.93156e-06	0.00159174	104.299	128.078	235.298	227.852	12.7898	39.557	9.99724	0
Ankle1	ENSMUSG00000046295	3.38497	0.000211151	0.0229352	23.7043	113.633	86.6888	106.868	14.7575	0	13.6326	2.82782
Cdc25c	ENSMUSG00000044201	3.37625	0.000420047	0.0385283	28.4451	168.523	62.8051	112.918	21.6443	2.72807	0	11.3113
Ermap	ENSMUSG00000028644	3.30772	0.000461459	0.0400986	726.299	964.917	342.332	2815.88	336.471	81.842	32.7182	38.6468
Muc13	ENSMUSG00000022824	3.21079	0.000626958	0.0496288	20.8598	121.337	290.142	147.196	17.709	5.45613	39.0801	0
Asns	ENSMUSG00000029752	3.19228	7.74134e-09	5.12008e-06	570.799	167.56	315.795	896.284	52.1431	114.579	19.9945	28.2782
Add2	ENSMUSG00000030000	3.17908	5.51736e-05	0.00910658	667.512	569.127	220.26	1690.74	176.106	64.1096	83.6133	23.5651
Cebpe	ENSMUSG00000052435	3.07841	0.000114338	0.0156987	48.3567	49.1125	406.907	86.7046	36.4018	9.54824	18.1768	5.65563
Shcbp1	ENSMUSG00000022322	3.06251	1.00239e-09	9.7201e-07	146.018	234.007	323.756	483.933	14.7575	31.3728	36.3536	59.3841
Gata1	ENSMUSG00000031162	2.94008	2.67535e-06	0.000741215	374.527	251.341	204.338	985.005	154.462	16.3684	23.6298	41.4746
Wfdc21	ENSMUSG00000051748	2.90453	0.000230726	0.0241872	19.9116	47.1865	658.127	157.278	42.3048	24.5526	23.6298	27.3356
Pif1	ENSMUSG00000041064	2.82311	0.000502988	0.042644	54.9939	112.67	55.7285	169.376	19.6767	0	16.3591	18.8521
C530008M17Rik	ENSMUSG00000036377	2.70607	0.000610441	0.0488196	125.159	144.449	61.9206	216.762	23.612	0	15.4503	44.3024
Cenpf	ENSMUSG00000026605	2.67299	2.09237e-14	1.0821e-10	295.829	630.759	593.553	854.948	114.125	109.123	77.2514	72.5806
Il1rl1	ENSMUSG00000026069	2.66433	2.26816e-05	0.00416559	73.9573	63.5574	154.801	259.106	37.3856	15.0044	13.6326	20.7373
Samd14	ENSMUSG00000047181	2.62166	2.29021e-06	0.000646048	288.244	213.784	178.685	799.497	123.963	28.6447	34.5359	52.7859
Myo1d	ENSMUSG00000035441	2.54132	0.000198208	0.0220804	69.2165	240.748	124.726	566.605	63.9491	39.557	61.8011	6.59824
Dtl	ENSMUSG00000037474	2.51594	2.25357e-06	0.000646048	127.055	379.418	440.521	758.161	21.6443	64.1096	104.517	107.457
Tfrc	ENSMUSG00000022797	2.47132	4.88568e-09	3.60959e-06	10973.2	7816.59	3775.39	12202.2	1747.29	1988.76	902.478	1631.65
Kif4	ENSMUSG00000034311	2.45704	1.23277e-09	1.1119e-06	299.622	470.902	268.912	666.416	122.979	53.1973	78.1602	55.6137
Sgo1	ENSMUSG00000023940	2.43748	7.9202e-09	5.12008e-06	161.189	194.524	178.685	160.303	30.4988	45.0131	28.174	25.4503
Ccnb1	ENSMUSG00000041431	2.36505	6.39665e-07	0.000236295	342.29	390.011	472.365	575.678	114.125	152.772	20.9033	59.3841
Mfsd2b	ENSMUSG00000037336	2.33702	8.3978e-05	0.0126497	183.945	194.524	207.876	852.932	65.9168	15.0044	95.4282	107.457
Hmmr	ENSMUSG00000020330	2.27262	1.63179e-06	0.000496415	202.909	389.048	410.445	488.974	142.656	24.5526	79.9779	60.3267
Tmem40	ENSMUSG00000059900	2.25253	8.2243e-05	0.0125098	86.2835	55.8535	152.148	138.122	28.5311	24.5526	22.721	15.0817
Cdc20	ENSMUSG00000006398	2.23305	8.91265e-08	4.46064e-05	254.11	310.083	638.666	757.153	106.254	55.9254	99.9724	153.645
Stil	ENSMUSG00000028718	2.21176	5.8113e-05	0.00949077	167.826	145.412	92.8809	271.204	29.515	69.5657	18.1768	30.1634
Bub1	ENSMUSG00000027379	2.17362	1.41213e-06	0.00045644	198.168	312.972	216.722	517.203	114.125	72.2938	44.5332	45.2451
Kif11	ENSMUSG00000012443	2.17058	7.11112e-10	7.35527e-07	335.652	899.433	685.549	1082.8	160.365	230.522	115.423	162.128
Dyrk3	ENSMUSG00000016526	2.16075	0.000222199	0.0237752	213.338	275.415	63.6897	581.728	92.4803	80.478	25.4475	55.6137
Arhgef26	ENSMUSG00000036885	2.14637	4.86192e-05	0.00819921	136.537	95.3361	137.11	87.7128	19.6767	40.921	24.5387	18.8521
Chil1	ENSMUSG00000064246	2.12927	0.000510732	0.0430653	109.04	70.2983	766.93	279.27	91.4964	46.3771	86.3398	55.6137
Ccnb2	ENSMUSG00000032218	2.10676	1.28999e-09	1.1119e-06	405.817	817.579	683.78	936.612	251.861	148.68	90.884	168.726
Gfra4	ENSMUSG00000027316	2.10616	0.000224998	0.0239099	373.579	195.487	383.908	103.844	40.3371	53.1973	129.964	21.6799
Hmgb3	ENSMUSG00000015217	2.10303	2.18659e-05	0.00416559	211.442	203.191	255.643	524.261	64.933	75.0219	114.514	23.5651
Clspn	ENSMUSG00000042489	2.08767	3.45895e-06	0.000909586	278.762	304.305	334.371	842.85	86.5773	130.947	47.2597	149.874
Aspm	ENSMUSG00000033952	2.07148	2.46932e-05	0.00445482	174.463	311.046	310.487	487.966	104.286	19.0965	80.8868	99.9162
Ticrr	ENSMUSG00000046591	2.05148	0.00013573	0.0170432	94.8171	211.858	116.765	253.057	48.2078	16.3684	59.9834	37.7042
E2f8	ENSMUSG00000046179	2.04899	9.09048e-05	0.0133108	185.841	287.934	114.995	843.858	88.5449	73.6578	79.9779	103.687
Mns1	ENSMUSG00000032221	2.03299	1.08184e-06	0.00038348	334.704	311.046	436.098	1161.44	167.252	103.667	115.423	161.186
Cenpi	ENSMUSG00000031262	2.01904	0.000117465	0.0158475	81.5427	214.747	108.803	147.196	23.612	31.3728	51.8039	29.2208
Mki67	ENSMUSG00000031004	2.01629	4.01847e-17	6.23466e-13	2887.18	4943.99	2900.54	6755.9	1123.54	1005.29	1045.17	1148.09
Psrc1	ENSMUSG00000068744	2.01448	0.00018089	0.0208625	113.78	145.412	304.295	146.188	63.9491	27.2807	20.9033	63.1546
Mmp25	ENSMUSG00000023903	2.01338	6.30058e-09	4.44334e-06	284.451	367.862	323.756	298.425	79.6904	45.0131	101.79	87.6623
1700019D03Rik	ENSMUSG00000043629	2.00364	4.63607e-06	0.00117916	155.5	126.152	218.491	134.09	46.2401	30.0087	39.0801	42.4172
Spag5	ENSMUSG00000002055	1.99597	1.13791e-06	0.000392326	194.375	284.082	366.216	540.392	50.1755	118.671	100.881	78.2362
C1qtnf12	ENSMUSG00000023571	1.97821	4.1288e-08	2.2878e-05	521.494	438.161	381.254	1175.55	191.847	156.864	139.053	150.817
Ttk	ENSMUSG00000038379	1.97212	0.000136214	0.0170432	146.018	120.374	163.647	319.597	18.6928	61.3815	49.0774	62.2119
Esco2	ENSMUSG00000022034	1.9437	2.20683e-05	0.00416559	261.695	246.526	138.879	540.392	70.836	58.6534	117.24	61.2693
Rrm2	ENSMUSG00000020649	1.90197	1.66751e-09	1.36165e-06	1143.49	1743.98	1285.29	3418.78	693.602	339.644	499.862	496.753
Gtse1	ENSMUSG00000022385	1.833	0.000167032	0.0199347	110.936	219.562	195.492	279.27	76.7389	61.3815	65.4365	22.6225
Kif15	ENSMUSG00000036768	1.82253	1.53272e-07	7.43127e-05	384.957	403.493	385.677	762.194	194.799	117.307	94.5194	140.448
Cit	ENSMUSG00000029516	1.80887	2.08467e-07	9.51283e-05	336.601	439.124	238.836	602.9	93.4641	130.947	129.055	108.4
Ncapg	ENSMUSG00000015880	1.80384	1.38634e-06	0.00045644	200.064	384.233	291.027	452.679	130.85	85.9341	67.2542	96.1457
Cenph	ENSMUSG00000045273	1.79906	0.000518537	0.0432548	165.93	94.3731	226.452	335.728	84.6096	80.478	43.6243	28.2782
Espl1	ENSMUSG00000058290	1.78624	1.67288e-05	0.00328541	278.762	335.121	206.107	626.088	59.03	137.767	112.696	110.285
Birc5	ENSMUSG00000017716	1.76398	3.2687e-07	0.000133457	444.692	364.01	460.866	761.186	195.783	103.667	191.765	105.572
Anln	ENSMUSG00000036777	1.75379	4.52203e-08	2.41929e-05	370.735	474.754	548.439	709.768	111.173	178.688	213.577	120.653
Ccl24	ENSMUSG00000004814	1.7429	2.26884e-16	1.76006e-12	6537.64	7178.13	10233.7	5157.92	2224.45	2777.17	1544.12	2153.85
Mcm10	ENSMUSG00000026669	1.7371	0.000484863	0.0413332	149.811	144.449	352.947	683.555	144.623	94.1183	71.7984	88.6049
Ccne2	ENSMUSG00000028212	1.72944	0.000128745	0.0165081	153.604	251.341	173.378	521.236	60.9976	105.031	74.5249	91.4327
Nuf2	ENSMUSG00000026683	1.70646	2.53425e-07	0.000109219	322.378	358.233	326.41	407.31	132.817	60.0175	116.332	122.539
Plk2	ENSMUSG00000021701	1.70641	0.000177686	0.0208625	141.277	234.97	283.95	142.155	98.3833	39.557	51.8039	55.6137
Fanci	ENSMUSG00000039187	1.68745	0.000392637	0.036814	145.07	135.782	295.45	385.13	64.933	100.938	93.6105	39.5894
Ccna2	ENSMUSG00000027715	1.68443	2.95448e-08	1.69773e-05	592.607	781.948	898.733	1641.34	359.099	338.28	259.019	262.044
Kif22	ENSMUSG00000030677	1.68342	3.97131e-07	0.000154037	378.32	598.017	536.055	707.752	115.108	159.592	274.47	141.391
Cdca8	ENSMUSG00000028873	1.6768	1.90375e-06	0.000568013	297.726	474.754	528.979	958.792	139.704	216.881	169.044	181.923
Steap4	ENSMUSG00000012428	1.67267	6.84753e-06	0.00159174	159.293	199.339	168.07	172.401	58.0461	51.8333	52.7127	56.5563
Kif20a	ENSMUSG00000003779	1.65108	4.37121e-06	0.00113032	310.052	551.794	486.519	476.875	141.672	219.609	71.7984	149.874
Brca1	ENSMUSG00000017146	1.6482	0.00021287	0.0229352	186.79	350.529	260.066	780.342	105.27	84.5701	135.417	177.21
Cdc6	ENSMUSG00000017499	1.62734	6.16072e-06	0.00147052	390.646	338.01	351.178	901.325	156.429	182.781	131.782	170.612
Plk1	ENSMUSG00000030867	1.6083	0.000122891	0.0158888	309.104	308.157	287.488	695.653	141.672	60.0175	195.401	126.309
Top2a	ENSMUSG00000020914	1.58702	3.83759e-09	2.97701e-06	1686.8	3399.36	2873.11	4581.23	1151.08	844.337	754.337	1423.33
Foxm1	ENSMUSG00000001517	1.57697	0.000518555	0.0432548	151.707	159.856	229.991	512.162	86.5773	99.5745	65.4365	101.801
Prkar2b	ENSMUSG00000002997	1.57316	6.39934e-05	0.0102499	303.415	503.644	397.176	1025.33	263.667	111.851	195.401	177.21
Tyms	ENSMUSG00000025747	1.56057	1.615e-06	0.000496415	313.845	344.751	566.131	658.35	126.914	197.785	159.956	154.587
Ssx2ip	ENSMUSG00000036825	1.52674	7.21517e-05	0.0114228	386.854	247.489	296.334	676.498	173.155	171.868	89.9752	123.481
Cdca3	ENSMUSG00000023505	1.46707	0.000139105	0.0172658	354.616	473.791	495.365	820.669	283.344	249.618	87.2486	156.472
Prc1	ENSMUSG00000038943	1.46321	0.000188545	0.0214772	190.582	654.834	405.137	638.186	178.074	219.609	109.97	178.152
Postn	ENSMUSG00000027750	1.42591	3.6974e-05	0.00637391	1042.99	1549.45	1725.81	1003.15	692.618	769.315	286.285	234.709
Cenpe	ENSMUSG00000045328	1.42337	6.01219e-07	0.00022751	485.463	718.391	469.712	881.161	244.974	278.263	250.84	179.095
Tjp1	ENSMUSG00000030516	1.3955	1.83181e-12	4.73677e-09	1471.56	1961.61	1734.66	1381.22	607.025	508.785	787.964	583.473
Polq	ENSMUSG00000034206	1.39515	0.000453643	0.0400986	227.561	306.231	245.029	393.195	149.543	49.1052	116.332	129.137
Tpx2	ENSMUSG00000027469	1.38837	7.30968e-06	0.00164362	502.53	796.393	806.737	1394.33	278.425	300.087	462.6	295.035
Aurka	ENSMUSG00000027496	1.37866	0.00023485	0.0242914	243.68	308.157	260.951	663.391	128.882	132.311	159.956	146.104
Pclaf	ENSMUSG00000040204	1.37779	5.44678e-05	0.00908675	420.04	447.791	629.821	788.407	248.91	109.123	216.304	303.519
Ulbp1	ENSMUSG00000079685	1.37765	0.000441186	0.0397965	224.716	213.784	222.914	219.786	81.6581	43.6491	90.884	121.596
Abcb10	ENSMUSG00000031974	1.35559	8.03579e-05	0.0123441	1251.59	1444.49	657.243	2483.18	797.888	331.46	667.089	482.614
Uhrf1	ENSMUSG00000001228	1.27463	0.000462626	0.0400986	629.585	641.352	505.095	1714.94	389.598	267.351	492.591	292.208
Chaf1a	ENSMUSG00000002835	1.26632	9.79462e-05	0.0142022	337.549	483.421	399.83	854.948	194.799	192.329	254.475	220.57
Stmn1	ENSMUSG00000028832	1.25433	1.37504e-05	0.00292326	383.061	665.427	861.58	692.629	262.683	319.184	301.735	208.316
Zfp704	ENSMUSG00000040209	1.23608	0.000193793	0.0217877	402.973	547.942	475.904	368.999	244.974	92.7543	215.395	207.373
Myo18b	ENSMUSG00000072720	1.22794	1.16065e-11	2.25093e-08	1893.5	2609.7	1732.01	2338	887.417	1077.59	822.5	874.738
Zfpm1	ENSMUSG00000049577	1.20145	8.65678e-05	0.0129144	832.494	1004.4	876.618	2280.53	649.33	523.789	432.608	565.563
Cpox	ENSMUSG00000022742	1.12598	0.000120668	0.0158888	2046.15	2367.99	1292.37	4567.12	1426.56	948.003	1055.16	1276.29
Dut	ENSMUSG00000027203	1.08266	0.000173661	0.0205675	886.54	930.249	926.155	1798.62	540.124	474.684	367.171	761.625
Ncapd2	ENSMUSG00000038252	1.05092	5.8733e-06	0.00142382	1833.76	1929.83	1756.77	3259.49	873.643	853.885	1174.22	1333.79
Mefv	ENSMUSG00000022534	-1.06703	0.000240339	0.0246945	259.799	309.12	453.789	433.523	504.706	697.021	1112.42	736.175
Cd74	ENSMUSG00000024610	-1.19641	1.94208e-08	1.1589e-05	106802	86301.3	55748.9	116797	179033	173257	188882	296775
Hoxb4	ENSMUSG00000038692	-1.27712	0.000484858	0.0413332	194.375	102.077	188.415	102.836	368.937	223.702	488.956	342.166
Coch	ENSMUSG00000020953	-1.40659	1.32585e-05	0.0029093	109.04	186.82	170.724	138.122	559.801	342.372	290.829	410.033
Slc1a4	ENSMUSG00000020142	-1.46986	2.2606e-05	0.00416559	95.7652	71.2613	82.2659	112.918	322.697	196.421	240.843	242.25
Adcy4	ENSMUSG00000022220	-1.48759	0.000333504	0.0331687	144.122	92.4471	97.3038	45.3687	305.972	180.052	244.478	332.74
Cxcl12	ENSMUSG00000061353	-1.52547	0.000303824	0.0304118	40.7713	42.3716	58.3823	59.4834	175.122	136.403	117.24	149.874
C4b	ENSMUSG00000073418	-1.53639	1.48772e-05	0.00303711	313.845	345.714	115.88	145.18	610.96	518.333	693.445	846.46
Hspa1b	ENSMUSG00000090877	-1.72756	0.000104335	0.0144532	41.7195	84.7432	53.0748	82.6719	138.72	150.044	268.108	310.117
Ly6i	ENSMUSG00000022586	-2.26395	0.000456233	0.0400986	73.0091	89.5581	37.1523	15.1229	94.4479	99.5745	604.379	232.824
Igkv8-27	ENSMUSG00000076580	-2.329	3.14335e-07	0.000131808	123.262	129.041	117.649	86.7046	597.186	1203.08	219.939	277.126
Ighv8-8	ENSMUSG00000104452	-2.74179	3.38544e-06	0.000905604	76.8018	90.5211	61.9206	98.803	90.5126	1095.32	137.235	871.91
Hba-a2	ENSMUSG00000069917	-2.85257	0.000474801	0.0409252	15530.1	19037.4	3557.78	14317.4	225003	107727	28184	17871.8
H2-M5	ENSMUSG00000024459	-6.87591	0.000120647	0.0158888	0	0.962991	0	0	57.0623	0	29.0829	49.0155
E230016K23Rik	ENSMUSG00000051832	-7.33802	2.28215e-05	0.00416559	0	0	0	0	34.4341	39.557	36.3536	2.82782
1810019N24Rik	ENSMUSG00000097115	-7.72593	1.52994e-06	0.000484428	0	0	0	0	16.7252	40.921	80.8868	9.42605
